# GPT-4 accurately predicts human emotions and their neural correlates

**DOI:** 10.1101/2025.09.18.677029

**Authors:** Severi Santavirta, Lauri Suominen, Yuhang Wu, David Sander, Lauri Nummenmaa

## Abstract

Emotions are evoked by both internal and external events related to survival challenges. Recent advances in multimodal large language models ((M)LLMs), such as GPT-4, enable them to accurately analyze and describe complex visual scenes, raising the question whether LLMs can also predict human emotional experiences evoked by similar scenes. Here we asked GPT-4 and humans (N = 519) to provide self-reports of 48 unipolar emotions and affective dimensions for emotionally evocative videos and images. We evaluated GPT-4’s emotion ratings using three natural socio-emotional stimulus datasets: two video datasets (234 and 120 videos) and one image dataset (300 images). We found that GPT-4 can predict emotions of human observers with high accuracy. The multivariate emotion structure (correlation matrices of emotions’ ratings) converged between GPT-4 and humans and across datasets indicating that GPT-4 ratings for different emotions follow similar structural representations as the human evaluations. Finally, we modeled the brain’s hemodynamic responses for emotions elicited by videos or images in two fMRI datasets (N = 97) with GPT-4 or human-based emotional evaluations to highlight the usefulness of GPT-4 in neuroscientific research. The results showed that the brain’s emotion circuits can be mapped with high accuracy using GPT-4 emotion ratings as the stimulation model. In conclusion, GPT-4 can predict human emotion ratings to the extent that GPT-4 ratings can also model the associated neural responses. Our results indicate that LLMs provide novel and scalable tools that have broad potential in emotion research, cognitive and affective neuroscience, and that it can also have practical applications.
