## Supplementary Tables for "GPT-4 accurately predicts human emotions and their neural correlates": Table_SI2.xlsx

### Sheet: Sheet1
Image Name	Eliciited basic emotions
Animals_001_h	sadness
Animals_003_h	fear,happiness,disgust,surprise
Animals_007_h	fear
Animals_010_h	sadness
Animals_011_h	fear
Animals_013_h	sadness
Animals_018_h	disgust
Animals_019_h	sadness
Animals_020_h	fear,surprise,happiness
Animals_022_h	fear
Animals_025_h	sadness,anger
Animals_027_h	disgust,sadness
Animals_030_h	fear
Animals_032_h	disgust,sadness,surprise,anger,fear
Animals_033_h	disgust
Animals_037_h	disgust
Animals_038_h	sadness,anger,disgust,surprise,fear
Animals_039_h	sadness,disgust
Animals_041_h	disgust
Animals_043_h	disgust,fear,happiness,surprise
Animals_045_h	sadness,disgust,surprise,fear,anger
Animals_053_h	sadness
Animals_058_h	fear
Animals_060_h	sadness
Animals_061_h	fear,happiness,disgust,surprise,anger,sadness
Animals_062_h	disgust
Animals_065_h	disgust
Animals_067_h	sadness,surprise,disgust,fear,anger
Animals_073_h	fear,surprise
Animals_074_h	sadness
Animals_077_h	sadness
Animals_078_h	disgust
Animals_085_h	fear,happiness,surprise
Animals_087_h	fear,surprise,disgust,happiness
Animals_097_h	happiness
Animals_100_h	happiness
Animals_109_h	happiness
Animals_111_h	fear,surprise,happiness,disgust
Animals_117_h	happiness
Animals_118_h	happiness
Animals_121_h	happiness,fear,sadness,surprise,disgust,anger
Animals_127_h	happiness,disgust,surprise,fear
Animals_136_h	happiness
Animals_137_h	happiness
Animals_144_h	fear
Animals_154_h	surprise,happiness,fear,disgust,sadness,anger
Animals_159_h	happiness
Animals_165_h	happiness
Animals_173_h	happiness
Animals_177_h	happiness
Animals_181_h	happiness
Animals_182_h	happiness
Animals_183_h	happiness
Animals_185_h	happiness
Animals_186_h	happiness
Animals_195_h	happiness
Animals_196_h	happiness
Animals_197_h	happiness
Animals_203_h	happiness,sadness
Animals_205_h	happiness
Animals_213_h	happiness
Animals_218_h	happiness
Animals_220_h	happiness
Animals_221_h	disgust
Faces_001_h	happiness
Faces_006_h	sadness
Faces_007_h	sadness
Faces_011_h	sadness
Faces_017_h	sadness
Faces_019_h	sadness
Faces_021_h	sadness,fear,surprise,anger,disgust,happiness
Faces_028_h	sadness
Faces_030_h	happiness,sadness,surprise,anger,disgust,fear
Faces_032_h	anger,sadness,disgust,surprise,fear
Faces_033_h	sadness
Faces_034_h	sadness
Faces_037_h	sadness,anger
Faces_041_h	sadness
Faces_047_h	happiness
Faces_049_h	happiness
Faces_050_h	happiness
Faces_064_h	happiness
Faces_065_h	happiness,sadness,surprise
Faces_078_h	happiness
Faces_079_h	happiness
Faces_089_h	happiness
Faces_096_h	happiness
Faces_100_h	happiness
Faces_101_h	happiness
Faces_103_h	happiness
Faces_104_h	happiness
Faces_105_h	happiness
Faces_107_h	happiness
Faces_108_h	happiness
Faces_111_h	happiness
Faces_113_h	happiness
Faces_115_h	happiness
Faces_116_h	happiness
Faces_120_h	happiness
Faces_122_h	happiness
Faces_127_h	happiness
Faces_129_h	happiness
Faces_134_h	happiness
Faces_137_h	happiness
Faces_140_h	happiness
Faces_152_h	sadness
Faces_155_h	sadness
Faces_156_h	disgust,happiness,surprise
Faces_157_h	sadness
Faces_158_h	sadness
Faces_164_h	sadness
Faces_166_h	sadness
Faces_172_h	sadness
Faces_174_h	sadness,disgust,surprise,fear,anger
Faces_182_h	happiness
Faces_186_h	happiness
Faces_190_h	sadness
Faces_196_h	sadness,happiness,surprise,fear,disgust,anger
Faces_198_h	happiness,sadness,surprise,disgust,anger,fear
Faces_203_h	happiness
Faces_216_h	sadness
Faces_218_h	happiness,anger,fear,surprise,sadness,disgust
Faces_228_h	happiness
Faces_232_h	happiness
Faces_236_h	happiness
Faces_238_h	happiness
Faces_240_h	happiness
Faces_252_h	happiness
Faces_254_h	happiness
Faces_258_h	happiness
Faces_264_h	disgust
Faces_266_h	disgust
Faces_270_h	anger,fear,surprise,happiness,sadness,disgust
Faces_271_h	fear,sadness,anger,surprise,disgust,happiness
Faces_273_h	fear,anger,sadness,disgust,surprise,happiness
Faces_275_h	disgust,sadness,surprise,happiness,fear,anger
Faces_283_h	sadness
Faces_288_h	sadness
Faces_294_h	sadness,fear,surprise,anger,disgust
Faces_296_h	disgust,sadness,anger
Faces_302_h	sadness
Faces_309_h	happiness,sadness
Faces_316_h	happiness
Faces_323_h	happiness
Faces_334_h	happiness
Faces_337_h	happiness
Faces_339_h	happiness
Faces_340_h	happiness
Faces_345_h	happiness
Faces_350_h	happiness
Faces_353_h	happiness
Faces_366_h	disgust,sadness,fear,surprise
Faces_368_h	sadness,surprise,disgust,fear,anger
Landscapes_002_h	sadness,anger,fear
Landscapes_007_h	disgust,anger,sadness
Landscapes_008_h	happiness
Landscapes_020_h	sadness,happiness,surprise,anger,fear,disgust
Landscapes_021_h	happiness
Landscapes_025_h	sadness,disgust,anger
Landscapes_026_h	anger,disgust,sadness
Landscapes_042_h	happiness
Landscapes_043_h	sadness,happiness,surprise,anger,fear,disgust
Landscapes_054_h	happiness
Landscapes_060_h	sadness,fear,happiness,anger,surprise,disgust
Landscapes_064_h	happiness
Landscapes_070_h	sadness,surprise,fear,anger,disgust
Landscapes_075_h	happiness
Landscapes_083_h	happiness
Landscapes_087_h	happiness
Landscapes_091_h	happiness,surprise,sadness
Landscapes_100_h	happiness
Landscapes_117_h	happiness
Landscapes_119_h	happiness
Landscapes_121_h	happiness
Landscapes_123_h	happiness
Landscapes_126_h	happiness
Landscapes_130_h	happiness
Landscapes_139_h	disgust,anger,sadness
Landscapes_152_h	happiness
Landscapes_154_h	happiness
Landscapes_165_h	happiness
Landscapes_178_h	happiness
Landscapes_180_h	happiness
Landscapes_183_h	happiness
Objects_006_h	disgust
Objects_007_h	disgust,surprise
Objects_009_h	surprise,disgust
Objects_010_h	disgust
Objects_011_h	disgust
Objects_013_h	disgust,sadness,surprise,anger,fear
Objects_018_h	disgust,sadness,surprise,anger,fear,happiness
Objects_019_h	disgust
Objects_022_h	disgust
Objects_045_h	disgust,surprise,happiness,sadness,fear,anger
Objects_049_h	happiness
Objects_050_h	happiness,disgust,surprise
Objects_053_h	disgust,surprise,fear,happiness
Objects_060_h	disgust
Objects_069_h	happiness
Objects_086_h	happiness
Objects_088_h	disgust
Objects_093_h	surprise
Objects_109_h	disgust
Objects_119_h	happiness,surprise,fear
Objects_122_h	disgust,sadness,surprise,fear,anger,happiness
Objects_124_h	disgust,surprise,happiness,fear,sadness,anger
Objects_125_h	disgust
Objects_126_h	disgust
Objects_128_h	surprise,sadness,disgust,fear,anger
Objects_130_h	surprise,happiness,sadness,anger,fear,disgust
Objects_134_h	sadness,surprise,anger,disgust,fear
Objects_136_h	sadness,surprise
Objects_145_h	sadness,fear,surprise
Objects_148_h	fear,surprise,anger,sadness,happiness,disgust
Objects_175_h	surprise,sadness,happiness,anger,disgust,fear
Objects_177_h	anger,disgust,surprise,sadness,happiness,fear
Objects_179_h	fear,happiness,surprise
Objects_192_h	happiness
Objects_194_h	surprise,sadness,happiness,fear,anger
Objects_196_h	surprise,happiness,sadness,fear,anger,disgust
Objects_202_h	sadness,fear,anger,surprise,happiness,disgust
Objects_206_h	disgust
Objects_207_h	sadness,anger,disgust
Objects_208_h	happiness,surprise,sadness,anger,fear,disgust
Objects_209_h	happiness
Objects_211_h	happiness
Objects_222_h	surprise,happiness,fear,sadness,disgust,anger
Objects_223_h	disgust,fear,sadness,surprise,happiness
Objects_230_h	happiness,surprise,disgust,sadness,anger,fear
Objects_236_h	sadness,surprise,disgust,anger,happiness,fear
Objects_237_h	happiness
Objects_242_h	disgust,happiness,sadness,anger,surprise
Objects_245_h	happiness
Objects_247_h	happiness,sadness,surprise,fear,anger,disgust
Objects_276_h	happiness
Objects_281_h	sadness,disgust,surprise,happiness,fear,anger
Objects_282_h	sadness,fear,surprise,disgust,anger,happiness
Objects_283_h	sadness,fear
Objects_285_h	sadness,fear
Objects_295_h	happiness
Objects_306_h	happiness
Objects_308_h	happiness
Objects_310_h	happiness
Objects_311_h	happiness,sadness,anger,fear,surprise,disgust
Objects_319_h	happiness
Objects_328_h	disgust,surprise,happiness,sadness,anger,fear
People_001_h	sadness
People_003_h	sadness
People_016_h	sadness,fear,surprise,anger
People_017_h	sadness,fear,surprise
People_026_h	happiness
People_033_h	sadness
People_035_h	sadness
People_036_h	sadness,fear,surprise,anger,happiness
People_040_h	sadness
People_041_h	happiness
People_056_h	happiness,surprise,fear,sadness,disgust,anger
People_057_h	disgust
People_080_h	disgust,happiness,sadness,anger,surprise,fear
People_084_h	fear,anger,sadness,disgust,surprise,happiness
People_087_h	disgust,anger,sadness,fear
People_089_h	happiness
People_091_h	happiness
People_097_h	happiness,sadness,fear,surprise,anger,disgust
People_121_h	sadness
People_122_h	sadness
People_127_h	anger
People_128_h	sadness
People_133_h	sadness
People_139_h	fear,surprise,sadness,happiness
People_140_h	sadness
People_143_h	sadness
People_146_h	happiness,sadness,surprise,disgust,anger,fear
People_147_h	sadness
People_148_h	happiness
People_166_h	happiness
People_167_h	happiness
People_176_h	happiness
People_180_h	happiness
People_183_h	happiness
People_190_h	happiness
People_198_h	disgust
People_202_h	disgust
People_210_h	sadness
People_212_h	sadness,fear,surprise,disgust,anger
People_214_h	surprise,fear,disgust,sadness,anger,happiness
People_216_h	disgust
People_217_h	disgust,fear,sadness,surprise
People_220_h	disgust
People_222_h	disgust
People_223_h	disgust
People_226_h	sadness
People_228_h	disgust,fear,surprise,sadness
People_230_h	disgust
People_231_h	surprise,sadness,fear,disgust
People_233_h	disgust
People_237_h	surprise,disgust,fear,sadness,anger
People_239_h	disgust
People_240_h	disgust,sadness
People_241_h	disgust,surprise,fear,sadness
