## Supplementary Tables for "GPT-4 accurately predicts human emotions and their neural correlates": Table_SI3.xlsx

### Sheet: Sheet1
Emotions in video stimuli	Task	Emotions in image stimuli	Task
Admiration	To what extent does this make you feel admiration?	Anger	To what extent does this make you feel angry?
Adoration	To what extent does this make you feel adoration?	Arousal	To what extent does this make you feel aroused?
Aesthetic appreciation	To what extent does this make you feel aesthetic appreciation?	Disgust	To what extent does this make you feel disgusted?
Amusement	To what extent does this make you feel amusement?	Fear	To what extent does this make you feel afraid?
Anger	To what extent does this make you feel anger?	Happiness	To what extent does this make you feel happy?
Anxiety	To what extent does this make you feel anxiety?	Sadness	To what extent does this make you feel sad?
Approach	To what extent does this make you feel like this is something you would want to approach?	Surprise	To what extent does this make you feel surprised?
Awe	To what extent does this make you feel awe?	Valence	To what extent does this make you feel satisfied?
Awkwardness	To what extent does this make you feel awkwardness?
Boredom	To what extent does this make you feel boredom?
Calmness	To what extent does this make you feel calmness?
Certain	To what extent does this make you feel certain?
Commitment	To what extent does this make you feel commitment to an individual or creature?
Confusion	To what extent does this make you feel confusion?
Contempt	To what extent does this make you feel contempt?
Control	To what extent does this make you feel like things are under control?
Craving	To what extent does this make you feel craving?
Disappointment	To what extent does this make you feel disappointment?
Disgust	To what extent does this make you feel disgust?
Dominant	To what extent does this make you feel dominant?
Effort	To what extent does this make you feel like viewing this demands effort?
Empathic pain	To what extent does this make you feel empathic pain?
Entrancement	To what extent does this make you feel entrancement?
Envy	To what extent does this make you feel envy?
Excitement	To what extent does this make you feel excitement?
Fear	To what extent does this make you feel fear?
Focused	To what extent does this make you feel focused?
Guilt	To what extent does this make you feel guilt?
Horror	To what extent does this make you feel horror?
Identity	To what extent does this make you feel like you identify with a group of people?
Interest	To what extent does this make you feel interest?
Joy	To what extent does this make you feel joy?
Nostalgia	To what extent does this make you feel nostalgia?
Not fair	To what extent does this make you feel like things are not fair?
Obstruction	To what extent does this make you feel like you are obstructed by something?
Pleasant	To what extent does this make you feel pleasant?
Pride	To what extent does this make you feel pride?
Relief	To what extent does this make you feel relief?
Romance	To what extent does this make you feel romance?
Sadness	To what extent does this make you feel sadness?
Safety	To what extent does this make you feel a sense of safety?
Satisfaction	To what extent does this make you feel satisfaction?
Sexual desire	To what extent does this make you feel sexual desire?
Stimulated	To what extent does this make you feel stimulated?
Surprise	To what extent does this make you feel surprise?
Sympathy	To what extent does this make you feel sympathy?
Triumph	To what extent does this make you feel triumph?
Upswing	To what extent does this make you feel like this went better than it first seemed it would?
