## Supplementary Tables for "GPT-4 accurately predicts human emotions and their neural correlates": Table_SI4.xlsx

### Sheet: Sheet1
Video Dataset 1		Video Dataset 2
Nationality	Numbers of person	Nationality	Numbers of person
South Africa	154	South Africa	90
Poland	22	Poland	16
United Kingdom	22	Italy	13
United States	21	Greece	11
Nigeria	16	United Kingdom	11
Zimbabwe	16	Hungary	6
Greece	7	Portugal	6
Chile	5	Spain	6
Kenya	5	Zimbabwe	6
Mexico	5	Czech Republic	3
Australia	4	Estonia	3
Hungary	4	Finland	3
Spain	4	Mexico	3
Croatia	3	France	2
Estonia	3	Germany	2
Italy	3	Kenya	2
Portugal	3	Netherlands	2
Brazil	2	Slovenia	2
France	2	United States	2
Slovenia	2	Brazil	1
Vietnam	2	Bulgaria	1
Belgium	1	Canada	1
Canada	1	Chile	1
Democratic Republic of the Congo	1	India	1
Ethiopia	1	Indonesia	1
Germany	1	Iran	1
India	1	Ireland	1
Indonesia	1	Israel	1
Macedonia	1	New Zealand	1
Sweden	1	Philippines	1
Turkey	1	Sweden	1
		Turkey	1
		Vietnam	1
